# Different dispersal rates and declining climate suitability shape future vegetation compositions across the Arctic

**DOI:** 10.1101/2025.08.22.671233

**Authors:** Ronja Schwenkler, Ulrike Herzschuh, Luca Zsofia Farkas, Boris Schröder, Simeon Lisovski

## Abstract

**Aim:** We investigate how species-specific dispersal abilities might influence future Arctic plant distributions and large-scale dynamics at the boreal forest – tundra boundary until 2100

**Location:** circumpolar terrestrial Arctic (boreal forest, taiga and tundra)

**Taxon:** 1,550 plant species

**Methods:** We developed climate-driven species distribution models (SDM) to predict species-specific emerging climate niches under different climate scenarios. The model was parameterized using occurrence data from the Global Biodiversity Information Facility database (GBIF) and temperature and bioclimatic variables from the CHELSA data set. Dispersal rates were assigned to each species using a trait-based approach and were used to predict future habitat with a distance-based probability over time.

**Results:** Plant species are predicted to occupy on average only 12.3% (1.5 – 53.9 95% CI) of their emerging climate niches, with half of the species unable to colonize new habitat by 2100 due to limited dispersal distances. In dispersal limited predictions migration to higher altitudes played a greater role than northward shifts. Decolonization by species (extirpation) due to decreasing climate suitability had a larger effect on species composition change compared to dispersal limitations. Boreal tree species were predicted to expand into the tundra shrinking the treeless areas.

**Main conclusions:** Future plant species distributions and resulting large-scale compositions are affected by species-specific dispersal rates. Even though new suitable niches emerge prominently towards the north, higher altitudes might be more relevant given their accessibility by dispersal over the next century. Although climate niche dynamics could support higher plant species richness across the Arctic, overall richness is expected to decline with climate warming due to dispersal limitations. The colonization of new habitats via dispersal in combination with the decolonization of former habitats due to declining climatic suitability on species level are predicted to cause large-scale changes in species composition, especially at the boundary between the boreal forest and the tundra biome.
