## Supplementary material for "Different dispersal rates and declining climate suitability shape future vegetation compositions across the Arctic": ODMAP protocol

### Sheet: Tabelle1
ODMAP protocol								Obligatory
								Objective: Explanation/Inference
								Objective: Mapping/Interpolation
								Objective: Transfer/Forecast
								Optional
ODMAP section			ODMAP subsection			ODMAP elements
		Overview			Authorship						· Authors
											· Contact email
								Different dispersal rates and declining climate suitability shape future vegetation compositions across the Arctic: implications for the boreal forest - tundra boundary			· Title
											· DOI
					Model objective			· SDM objective/purpose:			· SDM objective/purpose:
								ecological inference / explanation	Mapping / interpolation	Forecast / transfer	ecological inference / explanation	Mapping / interpolation	Forecast / transfer
								suitable vs. unsuitable habitat			· Main target output: e.g., suitable vs. unsuitable habitat, continuous habitat suitability index, abundance
					Taxon			all plant species with gbif occurence > 150			· Focal taxon
					Location			circum-arctic			· Location of study area
					Scale of analysis			boreal forest/taiga and tundra polygons from the WWF Terrestrial Ecoregions of the World dataset (Olson et al. 2001), circa lat[40, 90] long[-180,180]			· Spatial Extent (Lon / Lat)
								25 km x 25 km			· Spatial resolution
								1981- 2010,2011 - 2040, 2041 - 2070, 2071 - 2100			· Temporal extent/time period
								30 years			· Temporal resolution, if applicable
								boreal forest/taiga and tundra polygons from the WWF Terrestrial Ecoregions of the World dataset (Olson et al. 2001)			· Type of extent boundary (e.g., rectangular, natural, political)
					Biodiversity data overview			all available presence data from species of the kingdom Plantea occurring in the circumpolar Arctic (defined by the boreal forest/taiga and tundra polygons from the WWF Terrestrial Ecoregions of the World dataset (Olson et al. 2001) was retrieved from the Global Biodiversity Information Facility (GBIF.org) using the package ‘rgbif’ (v.3.7.8) (downloaded on 26th March 2024). The cleaned data is re…			· Observation type (e.g., standardised monitoring data, field survey, range map, citizen science, GPS tracking, camera traps)
								presence-only			· Response/data type (e.g., presence-only, presence-absence, counts)
					Type of predictors			climatic			· Climatic, topographic, edaphic, habitat, etc.
					Conceptual model			studying Arctic plant species climate range dynamics, we assume that increasing temperatures will impact vegetation composition and distrubution, e.g. we test for a northward shift of species' climate niches			· Hypotheses about species-environment relationships
					SDM algorithms			MaxEnt model (Phillips et al. 2006), implemented in R package ‘dismo’(v. 1.3.14)			· Model algorithms
								no			· Is model averaging/ensemble modelling used?
					Model workflow			We extracted the present and future environmental variables from the climate data for the locations of the occurence points that we thinned based on the environmental 5x5 km grid. We then applied spatial filtering to reduce sampling bias, selected for each species the environmental variables without co-linearity, seperated the data into training and test data and produced background data. Based o…			· Conceptual description of modelling steps including model fitting, assessment and prediction
					Software, codes and data			R (version 4.3.1). We used the packages tidyverse (v. 2.0.0), stars (v. 0.6.4), sf (v. 1.0.16), dismo (v. 1.3.14), terra (v. 1.7.55) and reshape2 (v. 1.4.4), igraph (v. 2.0.2), SpadeR (v. 0.1.1), rgbif (v.3.7.8), flexSDM (v.1.3.4)			· Specify modelling platform incl. version, key packages used
								A release will be published after acceptence of the paper.			· Specify availability of codes, e.g. code links
								occurence data has been downloaded from GBIF.org (26 March 2024) and all data manipulation (including database query, filtering etc.) is part of the uploaded model code on Dryad/Zonodo. The cleaned data is registered with GBIF as a derived dataset (doi: 10.15468/dd.y4uq5q) and is available on Zenodo (https://zenodo.org/records/16925866). Dispersal rates were taken from our dataset published on zo…			· Specify availability of data, e.g. data links
		Data			Biodiversity data			1550 species, see Appendix S3: S3_SDM_parameters.csv			· Taxon names
								as provided by gbif: https://www.gbif.org/dataset/d7dddbf4-2cf0-4f39-9b2a-bb099caae36c mainly Catalogue of Life			· Details on taxonomic reference system
								individuals			· Ecological level (ind., pop, comm?)
								GBIF.org (26 March 2024) The cleaned data is registered with GBIF as a derived dataset (doi: 10.15468/dd.y4uq5q) and is available on Zenodo (https://zenodo.org/records/16925866)			· Biodiversity data source: reference, accession date
								all registered occurences on gbif in study area, then thinning applied (see below)			· Sampling design: spatial design (e.g. random, uniform, stratified), temporal design, nestedness
								at least 150 observations per species (training data) in total at least 175 observations for test+training data, for the respective species see Appendix S3, S3_SDM_parameters.csv			· Sample size per taxon: e.g., number of observations/counts, prevalence
								boreal forest, taiga and tundra polygons from the WWF Terrestrial Ecoregions of the World dataset (Olson et al. 2001)			· Country/region masl, if applicable
								We performed grid-based thinning by retaining one occurrence per cell of the 5 km x 5 km environmental grid (see below). Given the circum-arctic scale, sampling biases are strong and skewed towards Europe. Spatial filtering is commonly applied to reduce sampling bias (Veloz 2009; Kramer-Schadt et al. 2013). Therefore, we additionally applied spatial filtering on the observations after the grid-ba…			· Details on scaling, if applicable: e.g., rasterisation of polygon maps, spatial and temporal thinning, measures to address spatial uncertainties
								Occurrence data was filtered and cleaned: Missing values in longitude, latitude and species as well as error values were discarded and fossil records/museum specimens were excluded. We selected for the time after 1970 and a distance uncertainty < 5000 m.			· Details on data cleaning/filtering steps, if applicable: e.g., taxonomically, spatially, temporally, outlier presence/treatment
								none			· Details on absence data collection, if applicable
								Background data was generated using a similar approach as described in Senay et al. (2013) by specifying the geographical extent for sampling within the ring of the 150,000 and 50,000 m bufffer around the occurence points of the target species. Environmental profiling of the background using a one-class support vector machine classifier.			· Details on background data derivation, if applicable: e.g., spatial and temporal extent, spatial and temporal buffer, bias correction (e.g. target group sampling)
								The downloaded occurence data from GBIF had a sampling bias, with much more records from Scandinavia. We therefore applied spatial filtering on the observations to maximize equal spatial representation.			· Details on potential errors and biases in data, if applicable: e.g., detection probability, misidentification potential, geo-referencing errors, sampling bias
					Data partitioning			we used a ratio of 75% training data 25 % test data			· Selection of training data (for model fitting)
								To obtain a 25/75 % partitioning of test/training data, for the test data, points were randomly sampled from the thinned and spatially filtered data points			· Selection of validation data (withheld from model fitting, used for estimating prediction error for model selection, model averaging or ensemble): e.g., cross-validation method
					Predictor variables			biolim variables, for variables for the respective species see Appendix S3, S3_SDM_parameters.csv			· State predictor variables used
								CHELSA data (downloaded on 27th March 2024) Karger, D. N, Conrad, O., Böhner, J., Kawohl, T., Kreft, H., Soria-Auza, R. W., Zimmermann, N. E, Linder, P., & Kessler, M. (2017). Climatologies at high resolution for the earth's land surface areas. Scientific Data, 4, 170122. https://doi.org/10.1038/sdata.2017.122 Karger, D. N, Conrad, O., Böhner, J., Kawohl, T., Kreft, H., Soria-Auza, R. W., Zimmerm…			· Details on data sources: e.g., URL/DOI, accession date, database version
								30 arc sec resolution, ecoregions boreal forests/taiga and tundra			· Spatial resolution and spatial extent of raw data, if different from biodiversity data
								WGS 84, crs=4326			· Map projection (coordinate reference system)
								monthly means for 1981 - 2010			· Temporal resolution and temporal extent of raw data, if applicable
								spatial: downsampled to a resolution of 25 km x 25 km Lambert Azimuthal Equal Area projection (longitude of origin 170° West, latitude of origin 90° North), temporal: average over 30 year period			· Details on data processing and on spatial, temporal and thematic scaling: e.g. upscaling/downscaling, transformations, normalisations, thematic aggregations (e.g. of land cover classes), measures to address spatial uncertainties
								We included bio1 (annual mean temperature) and bio12 (annual precipitation) as basic variables for each species, and added all other predictor variables that remained after collinearity removal. For the overall importance of the parameters, see Appendix S2, Figure S2.1, and for the predictor variables for each species, see Appendix S3.			· Details on dimension reduction of variable set, if applicable – if model-based, this should be contained in Model section (element: Details on pre-selection of variables)
					Transfer data for projection			CHELSA data (downloaded on 27th March 2024) Karger, D. N, Conrad, O., Böhner, J., Kawohl, T., Kreft, H., Soria-Auza, R. W., Zimmermann, N. E., Linder, H. P., & Kessler, M. (2017). Climatologies at high resolution for the earth's land surface areas. Scientific Data, 4, 170122. https://doi.org/10.1038/sdata.2017.122			· Details on data sources: e.g., URL/DOI, accession date, database version
								ecoregions boreal forests, taiga and tundra			· Spatial extent
								30 arc sec			· Spatial resolution
								2011 - 2040, 2041 - 2070, 2071 - 2100			· temporal extent/time period
								30 years			· temporal resolution
								spp126, spp370, spp585			· Models and scenarios used
								spatial: downsampled to a resolution of 25 km x 25 km Lambert Azimuthal Equal Area projection (longitude of origin 170° West, latitude of origin 90° North), temporal: average over 30 year period			· Details on data processing and scaling (see above)
								distance threshold with mean = 1000*1000 sd = 250*1000 implemented using a cumulative distribution function that returns the probability that a normally distributed random variable is less than or equal to the threshold via 1 - pnorm(data, mean, sd) to avoid extrapolation far from the training data			· Quantification of novel environmental conditions and novel environmental combinations: e.g., distance to training data
		Model			Variable pre-selection			We included bio1 (annual mean temperature) and bio12 (annual precipitation) as basic variables for each species, and added all other predictor variables that remained after collinearity removal (see below)			· Details on pre-selection of variables, if applicable
					Multicollinearity			we checked for collinearity with the function correct_collinvar from flexSDM package (v.1.3.4) using the method Variance Inflation Factor (VIF) and removed variables exceeding the threshold 10. The VIF quantifies how much the variance of a regression coefficient is inflated due to collinearity among predictor variables.			· Methods for identifying and dealing with multicollinearity (Dormann, et al. 2013) or justification if multicollinearity is not explicitly dealt with
					Model settings			default settings for dismo::maxent: responsecurves=FALSE', 'jackknife=FALSE', 'pictures=FALSE', 'autofeature=FALSE', 'linear=TRUE', 'quadratic=TRUE', 'product=TRUE', 'threshold=TRUE', 'hinge=TRUE', 'betamultiplier=1')			· Models settings for all selected algorithms (including default settings of specific platforms/packages, weighting of data etc.)
								distance threshold with mean = 1000*1000 sd = 250*1000 implemented using a cumulative distribution function that returns the probability that a normally distributed random variable is less than or equal to the threshold via 1 - pnorm(data, mean, sd) to avoid extrapolation far from the training data			· Details on relevant model settings for extrapolation beyond sample range, if applicable: e.g., clamping
								see Appendix S2, Figure S2.1 and Appendix S3, S3_SDM_parameters.csv			· Assessment of variable importance
					Threshold selection			to transfer the continuous output (0 - 1) into binary values (0 or 1), we selected the "10 percentile training presence", that is the threshold in the receiver operating characteristic (ROC) curve above which 90 % of the presence points are correctly classified as presences, suitability values below are is considered as absences, see Appendix S3, S3_SDM_parameters.csv.			· Details on threshold selection, if applicable: transforming continuous predictions into binary predictions
		Assessment			Performance statistics			Averaged over all models the training AUC was 0.89 0.07. The test AUC was 0.87 0.09. training Boyce Index was 0.81 0.15. The test Boyce Index was 0.69 0.26. For AUC for all species see Appendix S3, S3_SDM_parameters.csv			· Performance statistics estimated on training data
								During an expedition to Ulukhaktok (Northwestern Territories, Canada) in summer 2025, 43 different plant species were identified in the field, out of which 31 species were also included in this study. Comparing these presences to the model result for the present time slice (1980 – 2010), 71 % were predicted correctly. Comparing the 2025 field records with the model prediction for 2010 – 2040 show…			Performance estimated on independet data
								We compared the resulting species distributions and their change over time to literature for common species such as Larix spp. and Pinus spp.			· Expert judgements, e.g. map display
		Prediction			Prediction output			probability 0 - 1			· Prediction unit
								For each future scenario, based on distance to the closest occurrence (always in relation to the present layer) and a sigmoidal probability function parameterized with the 50% and 99% dispersal distances, the MaxEnt suitability for each cell was set to zero if a random number between 1 and 0 was above the sigmoidal probability value (and original value was kept for random numbers below). For comp…			· Post-processing, e.g. clipping, reprojection
								we masked areas too far from the training datasets			· Visualisation/treatment of novel environments: e.g., masking
