## Supplementary material for "Different dispersal rates and declining climate suitability shape future vegetation compositions across the Arctic": summary current climate

bio	Min	Q1	Median	Mean	Q3	Max
bio1	-33.3499984741211	-10.4499998092651	-5.34999990463257	-5.67875552261465	-0.850000023841858	8.44999980926514
bio10	-23.3500003814697	9.25	12.5500001907349	11.6543904733318	15.0500001907349	19.9500007629395
bio11	-42.5499992370605	-29.25	-22.6499996185303	-22.5636610175335	-16.5499992370605	3.34999990463257
bio12	70.4000015258789	443.899993896484	582.700012207031	649.124594032529	758.299987792969	6276.7001953125
bio13	9.10000038146973	75.5999984741211	92.4000015258789	101.123535727219	116.900001525879	754
bio14	1.79999995231628	12.5	19.5	24.8424556111738	32.0999984741211	376.100006103516
bio15	8.80000019073486	35.2000007629395	49.7000007629395	50.2016995758725	61.5999984741211	118.5
bio16	22.6000003814697	202	248.699996948242	270.487980946071	311.100006103516	1977.19995117188
bio17	6.69999980926514	44.0999984741211	66.9000015258789	84.0774422620801	105.900001525879	1197.19995117188
bio18	19.1000003814697	193.300003051758	242.199996948242	255.548540993703	296.799987792969	1454.19995117188
bio19	6.69999980926514	49.4000015258789	75.9000015258789	101.998415762835	129.5	1862
bio2	1.29999995231628	6.09999990463257	7	7.19130072093282	8.19999980926514	13.6000003814697
bio4	255.699996948242	1152.80004882812	1345.80004882812	1340.58011744295	1532.80004882812	2327.69995117188
bio5	-20.6499996185303	15.0500001907349	18.5499992370605	17.5438994095966	21.3500003814697	26.3500003814697
bio6	-47.75	-33.4500007629395	-27.5499992370605	-26.8866397691147	-21.3500003814697	2.04999995231628
bio7	8.69999980926514	39.5	45	44.430539178067	50.0999984741211	70.5999984741211
bio8	-35.1500015258789	7.34999990463257	11.3500003814697	10.0250304670672	14.5500001907349	19.6499996185303
bio9	-40.3499984741211	-25.3500003814697	-17.0499992370605	-17.4282291773681	-10.6499996185303	13.9499998092651
tasmax	-31.5249996185303	-7.03333330154419	-1.64166641235352	-2.09103182160343	2.94166660308838	12.3166666030884
tasmin	-35.6916656494141	-13.8583335876465	-9.24166679382324	-9.27814490050513	-4.75	6.54166698455811
