## Supplementary material for "Different dispersal rates and declining climate suitability shape future vegetation compositions across the Arctic": climate summary

bio	scenario	timeslice	Min	Q1	Median	Mean	Q3	Max
bio1	1	1	-32.0499992370605	-8.44999980926514	-3.54999995231628	-3.89711218465934	0.649999976158142	9.44999980926514
bio1	1	2	-31.9500007629395	-8.75	-3.75	-4.10899850488252	0.550000011920929	9.14999961853027
bio1	1	3	-31.8500003814697	-8.55000019073486	-3.65000009536743	-3.95456155499173	0.649999976158142	9.25
bio1	2	1	-31.0499992370605	-7.94999980926514	-3.15000009536743	-3.40152652548175	1.25	9.75
bio1	2	2	-30.6499996185303	-7.05000019073486	-2.34999990463257	-2.60730517729419	1.85000002384186	10.4499998092651
bio1	2	3	-30.0499992370605	-6.65000009536743	-1.95000004768372	-2.18309130899664	2.25	10.8500003814697
bio1	3	1	-31.1499996185303	-7.84999990463257	-3.04999995231628	-3.31205405854443	1.25	9.85000038146973
bio1	3	2	-28.5499992370605	-4.84999990463257	-0.449999988079071	-0.611634295438369	3.65000009536743	11.9499998092651
bio1	3	3	-27.9500007629395	-4.15000009536743	0.25	0.109663834293436	4.34999990463257	12.8500003814697
bio10	1	1	-22.0499992370605	10.75	14.0500001907349	13.1480816228681	16.6499996185303	21.9500007629395
bio10	1	2	-22.3500003814697	10.3500003814697	13.75	12.8954430190867	16.4500007629395	21.5499992370605
bio10	1	3	-22.1499996185303	10.4499998092651	13.8500003814697	12.9847976540301	16.5499992370605	22.0499992370605
bio10	2	1	-21.3500003814697	11.0500001907349	14.4499998092651	13.4777701298626	17.0499992370605	22.1499996185303
bio10	2	2	-20.9500007629395	11.6499996185303	15.0500001907349	14.113628087971	17.6499996185303	23.1499996185303
bio10	2	3	-20.4500007629395	12.0500001907349	15.4499998092651	14.542948714934	18.1499996185303	23.8500003814697
bio10	3	1	-21.3500003814697	11.0500001907349	14.4499998092651	13.580651486542	17.1499996185303	22.3500003814697
bio10	3	2	-19.25	13.25	16.75	15.7667792841537	19.3500003814697	24.4500007629395
bio10	3	3	-19.1499996185303	13.8500003814697	17.3500003814697	16.3737614892484	20.0499992370605	25.25
bio11	1	1	-41.4500007629395	-27.1499996185303	-20.4500007629395	-20.4814520521033	-14.5500001907349	4.44999980926514
bio11	1	2	-40.8499984741211	-27.25	-20.4500007629395	-20.5421768092284	-14.6499996185303	4.25
bio11	1	3	-40.8499984741211	-27.0499992370605	-20.25	-20.3148545654672	-14.25	3.54999995231628
bio11	2	1	-40.25	-26.5499992370605	-19.8500003814697	-19.800079282098	-13.8500003814697	4.75
bio11	2	2	-39.0499992370605	-25.25	-18.9500007629395	-18.7325880925706	-13.0500001907349	5.94999980926514
bio11	2	3	-39.0499992370605	-24.75	-18.3500003814697	-18.2365280756041	-12.4499998092651	5.55000019073486
bio11	3	1	-40.5499992370605	-26.3500003814697	-19.9500007629395	-19.8073571642815	-13.9499998092651	4.25
bio11	3	2	-36.75	-22.25	-16.3500003814697	-16.3221431773394	-11.1499996185303	6.25
bio11	3	3	-36.3499984741211	-21.25	-15.25	-15.1096744587445	-9.35000038146973	6.44999980926514
bio12	1	1	76.9000015258789	458.799987792969	602.200012207031	674.148356320212	792.400024414062	6538.60009765625
bio12	1	2	73.6999969482422	453.100006103516	597.149993896484	666.955846859369	782.200012207031	6521.39990234375
bio12	1	3	72.4000015258789	460	603.200012207031	670.012394241528	785.599975585938	6521.5
bio12	2	1	76.0999984741211	470.899993896484	619.5	691.488069697692	810.299987792969	6553.5
bio12	2	2	74.5999984741211	467.799987792969	620.099975585938	691.537910936903	813.400024414062	6553.5
bio12	2	3	80	475.600006103516	623.099975585938	696.856095356439	819.599975585938	6553.5
bio12	3	1	76.8000030517578	470.700012207031	619.900024414062	690.796949108872	807.5	6553.5
bio12	3	2	86.0999984741211	487.799987792969	640.099975585938	716.409777494954	840.200012207031	6553.5
bio12	3	3	87.4000015258789	495.100006103516	649.200012207031	726.804366624816	852.200012207031	6553.5
bio13	1	1	10.5	79.3000030517578	98.4000015258789	106.886391495963	122.800003051758	857.700012207031
bio13	1	2	10.3999996185303	77.6999969482422	96.4000015258789	104.68468836732	121.300003051758	830.099975585938
bio13	1	3	9.19999980926514	78	96.4000015258789	105.73118877742	123.900001525879	767.299987792969
bio13	2	1	10.3999996185303	79.6999969482422	98.8000030517578	108.847905247165	126.300003051758	909.900024414062
bio13	2	2	9.10000038146973	80.3000030517578	99.9000015258789	108.946761395675	126	931.599975585938
bio13	2	3	10.5	78.8000030517578	97.8000030517578	108.315003970144	125.699996948242	881.900024414062
bio13	3	1	12.3000001907349	80.8000030517578	98.9000015258789	109.505556321336	126.800003051758	807.599975585938
bio13	3	2	10.3999996185303	79	98.4000015258789	110.251321386347	128.800003051758	888.400024414062
bio13	3	3	10.5	80.8000030517578	100.699996948242	111.313284183531	129.699996948242	920
bio14	1	1	1.79999995231628	13.1999998092651	20.1000003814697	25.4926289757205	32.7999992370605	361.299987792969
bio14	1	2	1.79999995231628	12.8999996185303	19.8999996185303	25.4033415422071	33.5999984741211	365.899993896484
bio14	1	3	1.79999995231628	13.1000003814697	19.7999992370605	25.3291987289927	33	355.899993896484
bio14	2	1	1.79999995231628	13.3999996185303	20.5	26.199465736362	34.2000007629395	401.299987792969
bio14	2	2	1.79999995231628	13.6000003814697	20.5	26.2463795517768	33.7999992370605	361.600006103516
bio14	2	3	1.79999995231628	13.6999998092651	20.8999996185303	26.9560710985808	35.0999984741211	384.600006103516
bio14	3	1	1.79999995231628	13.3999996185303	20.3999996185303	25.8561154836037	33.2000007629395	361.899993896484
bio14	3	2	1.89999997615814	14.1999998092651	21.3999996185303	27.4607369445673	35.7999992370605	349.5
bio14	3	3	1.89999997615814	14.6000003814697	21.8999996185303	28.0950607707241	36.5999984741211	397
bio15	1	1	9.80000019073486	36	48.9000015258789	50.4078570449709	61.4000015258789	116.900001525879
bio15	1	2	10.6999998092651	34.9000015258789	48.7999992370605	49.7096623733534	60.8750009536743	118.199996948242
bio15	1	3	9.69999980926514	34.9000015258789	49.2000007629395	50.007145250371	61.2000007629395	119.699996948242
bio15	2	1	9.89999961853027	35.4000015258789	48.9000015258789	49.9966239679639	60.7000007629395	122.800003051758
bio15	2	2	9.30000019073486	34.7000007629395	48.7000007629395	49.4453633235582	60.0999984741211	117.400001525879
bio15	2	3	8.69999980926514	33.7000007629395	47.7999992370605	48.6614060234755	59.5	120
bio15	3	1	9.30000019073486	35.7000007629395	49.0999984741211	50.1534086341972	61.0999984741211	116.699996948242
bio15	3	2	7.69999980926514	33	46.5999984741211	47.7132032226007	58	117.800003051758
bio15	3	3	6.19999980926514	33	46.0999984741211	47.2720949389549	57.7999992370605	115.900001525879
bio16	1	1	25.6000003814697	207.100006103516	259.600006103516	280.730285791938	324.200012207031	2063.5
bio16	1	2	24.7000007629395	204.100006103516	253.699996948242	275.094751030205	316.700012207031	2046.69995117188
bio16	1	3	22.8999996185303	206.300003051758	256.399993896484	278.582536006552	324.799987792969	2025.80004882812
bio16	2	1	25	210.600006103516	263.399993896484	286.971252283733	331.700012207031	2264.5
bio16	2	2	23.3999996185303	209.300003051758	262.600006103516	284.604090014947	328.899993896484	2160.30004882812
bio16	2	3	24.2999992370605	209.100006103516	258.700012207031	285.249986868489	331.5	2281.80004882812
bio16	3	1	25.8999996185303	212	261	287.252907214635	331.399993896484	2082.10009765625
bio16	3	2	26.2999992370605	210.199996948242	261.399993896484	290.079873641147	337.200012207031	2267.60009765625
bio16	3	3	27.3999996185303	213.100006103516	265.200012207031	292.86421403823	340.700012207031	2290.39990234375
bio17	1	1	6.69999980926514	46.2000007629395	70.0999984741211	87.1328549125469	110.099998474121	1219.59997558594
bio17	1	2	6.59999990463257	45.5999984741211	69.5999984741211	87.0151510775669	111.5	1213.40002441406
bio17	1	3	6.80000019073486	46.2000007629395	69.9000015258789	86.8343151815662	109.900001525879	1217.09997558594
bio17	2	1	6.69999980926514	47.5999984741211	72.1999969482422	89.7540754254303	114.300003051758	1263
bio17	2	2	6.90000009536743	48.2000007629395	72.8000030517578	90.3729224885896	114.599998474121	1188.5
bio17	2	3	7.09999990463257	48.5999984741211	73.5999984741211	91.777420598011	117.599998474121	1215.69995117188
bio17	3	1	6.80000019073486	47.4000015258789	71.8000030517578	88.994056422653	112.599998474121	1231.5
bio17	3	2	7.5	51.0999984741211	75.5	94.4903985755928	120.400001525879	1256.5
bio17	3	3	7.40000009536743	52.0999984741211	77.3000030517578	96.4873727095964	123.400001525879	1315.80004882812
bio18	1	1	21.5	197.300003051758	251.199996948242	264.964698496318	310.100006103516	1551.09997558594
bio18	1	2	20.7000007629395	195.199996948242	244.899993896484	258.825687578341	301.600006103516	1521.40002441406
bio18	1	3	20.3999996185303	196.5	248.5	262.784319137501	309.5	1450.80004882812
bio18	2	1	22	200.899993896484	254.399993896484	269.504311198564	314.399993896484	1566.30004882812
bio18	2	2	20.2000007629395	198.600006103516	253.300003051758	266.996545832009	313	1301.59997558594
bio18	2	3	22.2000007629395	197.300003051758	248.5	266.750021353996	313.5	1526.30004882812
bio18	3	1	23.5	201.399993896484	253.5	270.958120017743	314.799987792969	1497.19995117188
bio18	3	2	21.5	200.300003051758	250.800003051758	270.50751814113	316.100006103516	1582.80004882812
bio18	3	3	22.2000007629395	202.800003051758	254.899993896484	272.445621603559	318.700012207031	1674.19995117188
bio19	1	1	6.69999980926514	51.2999992370605	78.8000030517578	106.622179126402	135.699996948242	2000.40002441406
bio19	1	2	6.59999990463257	51.2999992370605	78.5	106.482845324224	135.5	1915.5
bio19	1	3	6.80000019073486	51.7000007629395	79.5	106.498999920296	135.5	1866.5
bio19	2	1	6.69999980926514	52.5999984741211	81.6999969482422	109.977439666868	139.699996948242	2088.80004882812
bio19	2	2	6.90000009536743	53.7999992370605	83	111.945545023897	142.399993896484	2092.89990234375
bio19	2	3	7.09999990463257	54.5	84.4000015258789	113.016459128813	145.5	2110.80004882812
bio19	3	1	6.80000019073486	53	81	108.181863272781	136.800003051758	1948.19995117188
bio19	3	2	7.5	57.9000015258789	88.5999984741211	117.703448856677	149.800003051758	2075.19995117188
bio19	3	3	7.40000009536743	58.7000007629395	89.5999984741211	118.807413837422	153.199996948242	2094.5
bio2	1	1	1.39999997615814	6.30000019073486	7.09999990463257	7.32936939089175	8.5	14.1000003814697
bio2	1	2	1.39999997615814	6.19999980926514	7.09999990463257	7.25826306602684	8.30000019073486	14.3000001907349
bio2	1	3	1.39999997615814	6.19999980926514	7.09999990463257	7.26472736100792	8.39999961853027	14
bio2	2	1	1.29999995231628	6.19999980926514	7.19999980926514	7.33636419907977	8.5	14.8000001907349
bio2	2	2	1.39999997615814	6	6.90000009536743	7.0575337666676	8.10000038146973	14.6000003814697
bio2	2	3	1.29999995231628	6	7	7.07716774364394	8.19999980926514	14.3999996185303
bio2	3	1	1.39999997615814	6.30000019073486	7.19999980926514	7.40774276219995	8.5	14.8000001907349
bio2	3	2	1	5.80000019073486	6.80000019073486	6.88284710280919	8	14.1000003814697
bio2	3	3	1	5.80000019073486	6.69999980926514	6.83269811937206	8	14.3999996185303
bio4	1	1	269.5	1131.19995117188	1318.40002441406	1320.95038456055	1507.59997558594	2375.19995117188
bio4	1	2	267.299987792969	1123.80004882812	1309.90002441406	1311.80839771183	1494.69995117188	2321.5
bio4	1	3	270.100006103516	1114.80004882812	1301.80004882812	1306.47934300796	1492.90002441406	2326.89990234375
bio4	2	1	264.299987792969	1114.40002441406	1302.90002441406	1305.74547290447	1492.69995117188	2333.69995117188
bio4	2	2	235.199996948242	1107.30004882812	1286.80004882812	1287.50703722008	1460.90002441406	2298.60009765625
bio4	2	3	262.5	1099.90002441406	1277.40002441406	1283.5910107293	1458.69995117188	2317.5
bio4	3	1	274.799987792969	1114.09997558594	1305.5	1308.69170534227	1489.90002441406	2358.19995117188
bio4	3	2	226.5	1076.19995117188	1253.90002441406	1252.85037351792	1415.90002441406	2286.5
bio4	3	3	240.100006103516	1038.80004882812	1213	1229.21530477969	1401.40002441406	2280.39990234375
bio5	1	1	-18.9500007629395	16.5499992370605	20.0499992370605	19.0480191158257	22.8500003814697	28.4500007629395
bio5	1	2	-18.9500007629395	16.1499996185303	19.75	18.7656592926262	22.8500003814697	28.5499992370605
bio5	1	3	-18.9500007629395	16.25	19.8500003814697	18.9160114393926	22.9500007629395	28.8500003814697
bio5	2	1	-18.4500007629395	16.8500003814697	20.5499992370605	19.4131268572673	23.3500003814697	28.75
bio5	2	2	-17.8500003814697	17.5499992370605	21.25	20.1051655141105	24.1499996185303	29.75
bio5	2	3	-17.4500007629395	17.9500007629395	21.75	20.5535484518762	24.5499992370605	30.0499992370605
bio5	3	1	-18.0499992370605	16.9500007629395	20.5499992370605	19.519535516692	23.4500007629395	29.0499992370605
bio5	3	2	-15.6499996185303	19.3500003814697	23.0499992370605	21.9038461109145	26.0499992370605	31.25
bio5	3	3	-15.9499998092651	20.1499996185303	23.9500007629395	22.6490726428178	26.6499996185303	32.0499992370605
bio6	1	1	-46.1500015258789	-31.75	-25.5499992370605	-25.1046344881313	-19.25	3.15000009536743
bio6	1	2	-45.75	-31.6499996185303	-25.3500003814697	-24.8981139313801	-19.1499996185303	2.75
bio6	1	3	-46.8499984741211	-31.75	-25.0499992370605	-24.7867815656084	-18.4500007629395	1.85000002384186
bio6	2	1	-45.5499992370605	-31.25	-24.9500007629395	-24.4511068689049	-18.75	3.34999990463257
bio6	2	2	-45.1500015258789	-30.0499992370605	-23.6499996185303	-23.0414338673975	-17.0499992370605	4.25
bio6	2	3	-45.0499992370605	-29.3500003814697	-22.8500003814697	-22.5071151444808	-16.6499996185303	4.25
bio6	3	1	-45.3499984741211	-30.9500007629395	-24.8500003814697	-24.2748102266933	-18.4500007629395	2.95000004768372
bio6	3	2	-41.25	-26.25	-20.6499996185303	-20.150410697657	-14.75	4.84999990463257
bio6	3	3	-41.25	-25.4500007629395	-19.25	-19.0168550328806	-12.8500003814697	4.75
bio7	1	1	9.10000038146973	39.2000007629395	44	44.1526536047575	50	72.3000030517578
bio7	1	2	9	38.9000015258789	43.7000007629395	43.6637732240259	49.4000015258789	70.4000015258789
bio7	1	3	9.39999961853027	38.5	43.4000015258789	43.7027930034404	49.5999984741211	72.0999984741211
bio7	2	1	9.19999980926514	38.7000007629395	43.7999992370605	43.8642337239285	49.9000015258789	72.4000015258789
bio7	2	2	9.5	38.2999992370605	43.2000007629395	43.1465993798722	49	71
bio7	2	3	9.80000019073486	38	42.9000015258789	43.0606635959933	48.7000007629395	72
bio7	3	1	9.60000038146973	38.5	43.9000015258789	43.7943457444546	49.5999984741211	71.8000030517578
bio7	3	2	7.69999980926514	37.5	42.2000007629395	42.0542568132264	47.5	70.1999969482422
bio7	3	3	8.19999980926514	36.4000015258789	41.0999984741211	41.6659276763713	47.4000015258789	71.5999984741211
bio8	1	1	-31.8500003814697	8.85000038146973	12.75	11.5188977941884	16.0499992370605	21.25
bio8	1	2	-32.0499992370605	8.25	12.5500001907349	11.1598117705317	15.6499996185303	21.5499992370605
bio8	1	3	-31.8500003814697	8.64999961853027	12.6499996185303	11.4505977058936	16.0499992370605	21.25
bio8	2	1	-31.9500007629395	8.75	13.25	11.7290233791892	16.3500003814697	21.6499996185303
bio8	2	2	-29.8500003814697	9.05000019073486	13.5500001907349	12.2394204725904	17.1499996185303	22.3500003814697
bio8	2	3	-29.5499992370605	9.75	14.0500001907349	12.6042236752688	17.1499996185303	22.6499996185303
bio8	3	1	-32.1500015258789	9.05000019073486	13.3500003814697	11.9677994695992	16.5499992370605	21.8500003814697
bio8	3	2	-28.6499996185303	10.5500001907349	15.1499996185303	13.6822666762696	18.5499992370605	24.1499996185303
bio8	3	3	-29.1499996185303	10.9499998092651	15.4499998092651	14.1733822552798	19.1499996185303	24.9500007629395
bio9	1	1	-39.9500007629395	-23.3500003814697	-14.8500003814697	-15.457665656466	-8.55000019073486	15.8500003814697
bio9	1	2	-39.3499984741211	-23.5499992370605	-14.25	-15.3802954900716	-8.64999961853027	14.4499998092651
bio9	1	3	-39.75	-23.25	-14.25	-15.2191212759783	-8.25	21.6499996185303
bio9	2	1	-38.4500007629395	-22.3500003814697	-13.3500003814697	-14.4839726144025	-7.75	22.0499992370605
bio9	2	2	-36.25	-21.0499992370605	-12.6499996185303	-13.5758930249546	-6.94999980926514	21.6499996185303
bio9	2	3	-38.3499984741211	-20.6499996185303	-12.25	-13.0629877677006	-6.44999980926514	22.9500007629395
bio9	3	1	-38.5499992370605	-22.75	-14.3500003814697	-14.9215680732792	-7.94999980926514	22.3500003814697
bio9	3	2	-36.25	-18.0499992370605	-10.4499998092651	-11.1475796632743	-5.34999990463257	24.4500007629395
bio9	3	3	-35.4500007629395	-17.4500007629395	-9.14999961853027	-10.3109945952554	-4.55000019073486	25.0499992370605
tasmax	1	1	-30.3666667938232	-5.15000009536743	-0.0500000007450581	-0.398940529400967	4.44999980926514	14.0333337783813
tasmax	1	2	-30.341667175293	-5.44999980926514	-0.283333331346512	-0.641205377294173	4.27499961853027	13.7333335876465
tasmax	1	3	-30.1666660308838	-5.23333311080933	-0.141666620969772	-0.48975645945745	4.42500019073486	13.9916667938232
tasmax	2	1	-29.3833332061768	-4.68333339691162	0.458333343267441	0.104388372876291	4.99166631698608	14.6083335876465
tasmax	2	2	-29.158332824707	-3.90000009536743	1.03333330154419	0.781678449354973	5.55833339691162	15.1499996185303
tasmax	2	3	-28.5499992370605	-3.43333339691162	1.47500002384186	1.20840932728899	5.94166660308838	15.6083335876465
tasmax	3	1	-29.3583335876465	-4.51666688919067	0.533333271741867	0.226286204038865	5.02500009536743	14.783332824707
tasmax	3	2	-27.033332824707	-1.68333351612091	2.90833330154419	2.70594961924199	7.18333339691162	16.6916675567627
tasmax	3	3	-26.5416660308838	-0.98333328962326	3.56666660308838	3.40472064674109	7.88333368301392	17.6083335876465
tasmin	1	1	-34.5999984741211	-12.2250003814697	-7.72499990463257	-7.72415403022442	-3.375	7.38333320617676
tasmin	1	2	-34.3833312988281	-12.4250001907349	-7.90000009536743	-7.89531145854526	-3.45833349227905	7.09999990463257
tasmin	1	3	-34.25	-12.2249994277954	-7.75	-7.75030782481925	-3.33333349227905	6.96666669845581
tasmin	2	1	-33.4916648864746	-11.7166662216187	-7.24166679382324	-7.2278186093271	-2.83333349227905	7.34166669845581
tasmin	2	2	-32.8250007629395	-10.6750001907349	-6.36666679382324	-6.27169754371708	-2.04999995231628	8.46666622161865
tasmin	2	3	-32.3583335876465	-10.2583332061768	-5.95833301544189	-5.86458219112741	-1.64999973773956	8.19999980926514
tasmin	3	1	-33.6666679382324	-11.625	-7.20833349227905	-7.17726307445146	-2.86666679382324	7.17500019073486
tasmin	3	2	-30.6499996185303	-8.30833339691162	-4.29166650772095	-4.17274980893613	-0.183333307504654	9.39166641235352
tasmin	3	3	-30.1000003814697	-7.58333349227905	-3.57500004768372	-3.42382432647169	0.616666615009308	9.80000019073486
