## Supplementary material for "Different dispersal rates and declining climate suitability shape future vegetation compositions across the Arctic": Validation

species	threshold	p2040ssp126_222	p2040s1bin_222	p2040ssp370_222	p2040s2bin_222	p2040ssp585_222	p2040s3bin_222	p2040ssp126_221	p2040s1bin_221	p2040ssp370_221	p2040s2bin_221	p2040ssp585_221	p2040s3bin_221	p2040ssp126_220	p2040s1bin_220	p2040ssp370_220	p2040s2bin_220	p2040ssp585_220	p2040s3bin_220	p2040ssp126_219	p2040s1bin_219	p2040ssp370_219	p2040s2bin_219	p2040ssp585_219	p2040s3bin_219	p2040ssp126_218	p2040s1bin_218	p2040ssp370_218	p2040s2bin_218	p2040ssp585_218	p2040s3bin_218	p2040ssp126_217	p2040s1bin_217	p2040ssp370_217	p2040s2bin_217	p2040ssp585_217	p2040s3bin_217	p2040s1bin_all	p2040s2bin_all	p2040s3bin_all
Arctostaphylos alpinus	0.2597	0.599900901	1	0.44845137	1	0.598384976	1	0.599900901	1	0.44845137	1	0.598384976	1	0.484005213	1	0.470128953	1	0.481920272	1	0.484005213	1	0.470128953	1	0.481920272	1	0.617586792	1	0.46345365	1	0.61579299	1	0.599900901	1	0.44845137	1	0.598384976	1	1	1	1
Arnica angustifolia	0.2652	0.978313804	1	0.97751379	1	0.977357388	1	0.978313804	1	0.97751379	1	0.977357388	1	0.989713252	1	0.967679679	1	0.988821387	1	0.989713252	1	0.967679679	1	0.988821387	1	0.975879312	1	0.970790088	1	0.973928154	1	0.978313804	1	0.97751379	1	0.977357388	1	1	1	1
Artemisia borealis	0.1563	0.26971969	1	0.162165374	1	0.154242873	0	0.26971969	1	0.162165374	1	0.154242873	0	0.533570528	1	0.528233051	1	0.500421464	1	0.533570528	1	0.528233051	1	0.500421464	1	0.507628381	1	0.488778353	1	0.469296277	1	0.26971969	1	0.162165374	1	0.154242873	0	1	1	1
Aster sibiricus	0.2954	0.236244977	0	0.044086333	0	0.236244977	0	0.236244977	0	0.044086333	0	0.236244977	0	0.044086333	0	0.044086333	0	0.044086333	0	0.044086333	0	0.044086333	0	0.044086333	0	0.202697203	0	0.044086333	0	0.202697203	0	0.236244977	0	0.044086333	0	0.236244977	0	0	0	0
Astragalus alpinus	0.2891	0.578922033	1	0.579973698	1	0.577706933	1	0.578922033	1	0.579973698	1	0.577706933	1	0.73058027	1	0.730767012	1	0.690735042	1	0.73058027	1	0.730767012	1	0.690735042	1	0.705474854	1	0.704850733	1	0.699044228	1	0.578922033	1	0.579973698	1	0.577706933	1	1	1	1
Astragalus richardsonii	NA	NA	NA	NA	NA	NA	NA	NA	NA	NA	NA	NA	NA	NA	NA	NA	NA	NA	NA	NA	NA	NA	NA	NA	NA	NA	NA	NA	NA	NA	NA	NA	NA	NA	NA	NA	NA	NA	NA	NA
Betula nana	0.2085	0.266750187	1	0.234675333	1	0.257044673	1	0.266750187	1	0.234675333	1	0.257044673	1	0.335843265	1	0.315815717	1	0.337478399	1	0.335843265	1	0.315815717	1	0.337478399	1	0.362114638	1	0.320971459	1	0.349914432	1	0.266750187	1	0.234675333	1	0.257044673	1	1	1	1
Carex aquatilis	0.2701	0.447191656	1	0.434483439	1	0.358371556	1	0.447191656	1	0.434483439	1	0.358371556	1	0.419540405	1	0.505238831	1	0.422055066	1	0.419540405	1	0.505238831	1	0.422055066	1	0.512957931	1	0.49906832	1	0.416968852	1	0.447191656	1	0.434483439	1	0.358371556	1	1	1	1
Cassiope tetragona	0.1867	0.996910751	1	0.99646318	1	0.996752262	1	0.996910751	1	0.99646318	1	0.996752262	1	0.998723686	1	0.997090399	1	0.998577952	1	0.998723686	1	0.997090399	1	0.998577952	1	0.998530984	1	0.998241484	1	0.998399436	1	0.996910751	1	0.99646318	1	0.996752262	1	1	1	1
Castilleja raupii	NA	NA	NA	NA	NA	NA	NA	NA	NA	NA	NA	NA	NA	NA	NA	NA	NA	NA	NA	NA	NA	NA	NA	NA	NA	NA	NA	NA	NA	NA	NA	NA	NA	NA	NA	NA	NA	NA	NA	NA
Chrysanthemum integrifolium	NA	NA	NA	NA	NA	NA	NA	NA	NA	NA	NA	NA	NA	NA	NA	NA	NA	NA	NA	NA	NA	NA	NA	NA	NA	NA	NA	NA	NA	NA	NA	NA	NA	NA	NA	NA	NA	NA	NA	NA
Draba cinera	NA	NA	NA	NA	NA	NA	NA	NA	NA	NA	NA	NA	NA	NA	NA	NA	NA	NA	NA	NA	NA	NA	NA	NA	NA	NA	NA	NA	NA	NA	NA	NA	NA	NA	NA	NA	NA	NA	NA	NA
Dryas integrifolia	0.1579	0.999334753	1	0.99934417	1	0.99944061	1	0.999334753	1	0.99934417	1	0.99944061	1	0.999992371	1	0.999985218	1	0.999992669	1	0.999992371	1	0.999985218	1	0.999992669	1	0.999988496	1	0.999988139	1	0.999991179	1	0.999334753	1	0.99934417	1	0.99944061	1	1	1	1
Dryas octopetala	0.1667	0.775861025	1	0.768997788	1	0.791508436	1	0.775861025	1	0.768997788	1	0.791508436	1	0.885659218	1	0.85822922	1	0.88915354	1	0.885659218	1	0.85822922	1	0.88915354	1	0.657420993	1	0.642024159	1	0.661172509	1	0.775861025	1	0.768997788	1	0.791508436	1	1	1	1
Dryopteris fragrans	0.192	0.80332464	1	0.805079281	1	0.840278566	1	0.80332464	1	0.805079281	1	0.840278566	1	0.646193564	1	0.624788344	1	0.637883842	1	0.646193564	1	0.624788344	1	0.637883842	1	0.637136936	1	0.611023545	1	0.629316032	1	0.80332464	1	0.805079281	1	0.840278566	1	1	1	1
Chamaenerion latifolium	0.2166	0.727400064	1	0.729881585	1	0.662204385	1	0.727400064	1	0.729881585	1	0.662204385	1	0.653881907	1	0.667133689	1	0.618278563	1	0.653881907	1	0.667133689	1	0.618278563	1	0.705316842	1	0.702326119	1	0.631583154	1	0.727400064	1	0.729881585	1	0.662204385	1	1	1	1
Equisetum arvense	0.2671	0.47834006	1	0.495755255	1	0.475286365	1	0.47834006	1	0.495755255	1	0.475286365	1	0.308427095	1	0.294759393	1	0.309821635	1	0.308427095	1	0.294759393	1	0.309821635	1	0.315335542	1	0.296960711	1	0.316944957	1	0.47834006	1	0.495755255	1	0.475286365	1	1	1	1
Eriophorum angustifolium	0.237	0.586277723	1	0.426918358	1	0.411611587	1	0.586277723	1	0.426918358	1	0.411611587	1	0.453089178	1	0.448451668	1	0.393849045	1	0.453089178	1	0.448451668	1	0.393849045	1	0.462140024	1	0.447810382	1	0.394538671	1	0.586277723	1	0.426918358	1	0.411611587	1	1	1	1
Eriophorum triste	NA	NA	NA	NA	NA	NA	NA	NA	NA	NA	NA	NA	NA	NA	NA	NA	NA	NA	NA	NA	NA	NA	NA	NA	NA	NA	NA	NA	NA	NA	NA	NA	NA	NA	NA	NA	NA	NA	NA	NA
Hedysarum alpinum	0.2085	0.637562037	1	0.622984171	1	0.648045123	1	0.637562037	1	0.622984171	1	0.648045123	1	0.262002736	1	0.248666286	1	0.205144957	0	0.262002736	1	0.248666286	1	0.205144957	0	0.245381758	1	0.235407084	1	0.196463555	0	0.637562037	1	0.622984171	1	0.648045123	1	1	1	1
Hedysarum mackenzii	NA	NA	NA	NA	NA	NA	NA	NA	NA	NA	NA	NA	NA	NA	NA	NA	NA	NA	NA	NA	NA	NA	NA	NA	NA	NA	NA	NA	NA	NA	NA	NA	NA	NA	NA	NA	NA	NA	NA	NA
Oxytropis campestris	0.3814	0.069825076	0	0.069825076	0	0.069825076	0	0.069825076	0	0.069825076	0	0.069825076	0	0.043374665	0	0.043374665	0	0.043374665	0	0.043374665	0	0.043374665	0	0.043374665	0	0.126215592	0	0.126215592	0	0.126215592	0	0.069825076	0	0.069825076	0	0.069825076	0	0	0	0
Pedicularis capitata	0.1933	0.938719869	1	0.919304311	1	0.939246953	1	0.938719869	1	0.919304311	1	0.939246953	1	0.906289697	1	0.889208972	1	0.910032988	1	0.906289697	1	0.889208972	1	0.910032988	1	0.917745054	1	0.891920388	1	0.915796816	1	0.938719869	1	0.919304311	1	0.939246953	1	1	1	1
Pedicularis kanei	NA	NA	NA	NA	NA	NA	NA	NA	NA	NA	NA	NA	NA	NA	NA	NA	NA	NA	NA	NA	NA	NA	NA	NA	NA	NA	NA	NA	NA	NA	NA	NA	NA	NA	NA	NA	NA	NA	NA	NA
Pedicularis suedetica	NA	NA	NA	NA	NA	NA	NA	NA	NA	NA	NA	NA	NA	NA	NA	NA	NA	NA	NA	NA	NA	NA	NA	NA	NA	NA	NA	NA	NA	NA	NA	NA	NA	NA	NA	NA	NA	NA	NA	NA
Potentilla hyparctica	0.2439	0.859871805	1	0.894895136	1	0.731439471	1	0.859871805	1	0.894895136	1	0.731439471	1	0.96619302	1	0.954664826	1	0.968957484	1	0.96619302	1	0.954664826	1	0.968957484	1	0.945016086	1	0.840542436	1	0.856967568	1	0.859871805	1	0.894895136	1	0.731439471	1	1	1	1
Pyrola grandiflora	0.1779	0.88504225	1	0.853215814	1	0.76416707	1	0.88504225	1	0.853215814	1	0.76416707	1	0.686671972	1	0.657787561	1	0.699652851	1	0.686671972	1	0.657787561	1	0.699652851	1	0.847855389	1	0.809224486	1	0.717841148	1	0.88504225	1	0.853215814	1	0.76416707	1	1	1	1
Ranunculus hyperboreus	0.2131	0.921314955	1	0.934865713	1	0.919186413	1	0.921314955	1	0.934865713	1	0.919186413	1	0.991621733	1	0.989748299	1	0.991680443	1	0.991621733	1	0.989748299	1	0.991680443	1	0.846014142	1	0.86198467	1	0.832578003	1	0.921314955	1	0.934865713	1	0.919186413	1	1	1	1
Rhododendron lapponicum	0.1543	0.316632599	1	0.268439949	1	0.306461543	1	0.316632599	1	0.268439949	1	0.306461543	1	0.235099122	1	0.222857371	1	0.238712296	1	0.235099122	1	0.222857371	1	0.238712296	1	0.28543666	1	0.241204649	1	0.260320723	1	0.316632599	1	0.268439949	1	0.306461543	1	1	1	1
Silene latifolia	0.241	0.007329201	0	0.006592659	0	0.007123586	0	0.007329201	0	0.006592659	0	0.007123586	0	0.005904394	0	0.005522123	0	0.005817138	0	0.005904394	0	0.005522123	0	0.005817138	0	0.006365193	0	0.005701131	0	0.006161702	0	0.007329201	0	0.006592659	0	0.007123586	0	0	0	0
Salix reticulata	0.2169	0.84354192	1	0.778008223	1	0.846654415	1	0.84354192	1	0.778008223	1	0.846654415	1	0.793123186	1	0.767278075	1	0.795707881	1	0.793123186	1	0.767278075	1	0.795707881	1	0.837448657	1	0.770500124	1	0.840979695	1	0.84354192	1	0.778008223	1	0.846654415	1	1	1	1
Saxifraga aizoides	NA	NA	NA	NA	NA	NA	NA	NA	NA	NA	NA	NA	NA	NA	NA	NA	NA	NA	NA	NA	NA	NA	NA	NA	NA	NA	NA	NA	NA	NA	NA	NA	NA	NA	NA	NA	NA	NA	NA	NA
Saxifraga hirculus	0.1701	0.860090733	1	0.85929358	1	0.859738827	1	0.860090733	1	0.85929358	1	0.859738827	1	0.87302655	1	0.821258903	1	0.872502029	1	0.87302655	1	0.821258903	1	0.872502029	1	0.872435689	1	0.871554196	1	0.872664511	1	0.860090733	1	0.85929358	1	0.859738827	1	1	1	1
Saxifraga nivalis	NA	NA	NA	NA	NA	NA	NA	NA	NA	NA	NA	NA	NA	NA	NA	NA	NA	NA	NA	NA	NA	NA	NA	NA	NA	NA	NA	NA	NA	NA	NA	NA	NA	NA	NA	NA	NA	NA	NA	NA
Saxifraga oppositifolia	0.2193	0.702475071	1	0.711943388	1	0.691653311	1	0.702475071	1	0.711943388	1	0.691653311	1	0.906931579	1	0.897209466	1	0.906966388	1	0.906931579	1	0.897209466	1	0.906966388	1	0.903250515	1	0.901930392	1	0.80331111	1	0.702475071	1	0.711943388	1	0.691653311	1	1	1	1
Saxifraga purpurea	NA	NA	NA	NA	NA	NA	NA	NA	NA	NA	NA	NA	NA	NA	NA	NA	NA	NA	NA	NA	NA	NA	NA	NA	NA	NA	NA	NA	NA	NA	NA	NA	NA	NA	NA	NA	NA	NA	NA	NA
Saxifraga tricuspidata	0.1798	0.782779694	1	0.750513434	1	0.786579072	1	0.782779694	1	0.750513434	1	0.786579072	1	0.67095983	1	0.654456973	1	0.501429379	1	0.67095983	1	0.654456973	1	0.501429379	1	0.683444202	1	0.649066389	1	0.504235208	1	0.782779694	1	0.750513434	1	0.786579072	1	1	1	1
Tofieldia coccinea	0.2294	0.728577554	1	0.623477161	1	0.734037757	1	0.728577554	1	0.623477161	1	0.734037757	1	0.73832345	1	0.668687701	1	0.73898083	1	0.73832345	1	0.668687701	1	0.73898083	1	0.7926265	1	0.689745307	1	0.789088786	1	0.728577554	1	0.623477161	1	0.734037757	1	1	1	1
Tofieldia pusilla	0.2813	0.452530295	1	0.416033655	1	0.444492131	1	0.452530295	1	0.416033655	1	0.444492131	1	0.334746957	1	0.316483587	1	0.335692227	1	0.334746957	1	0.316483587	1	0.335692227	1	0.355251282	1	0.319543689	1	0.345166147	1	0.452530295	1	0.416033655	1	0.444492131	1	1	1	1
Tripleurospermum maritimum	0.3017	0.176985681	0	0.169507906	0	0.181039363	0	0.176985681	0	0.169507906	0	0.181039363	0	0.109526552	0	0.103115708	0	0.109526552	0	0.109526552	0	0.103115708	0	0.109526552	0	0.320473373	1	0.3071132	1	0.32579729	1	0.176985681	0	0.169507906	0	0.181039363	0	1	1	1
Vaccinium uliginosum	0.1993	0.286022633	1	0.271411836	1	0.291159451	1	0.286022633	1	0.271411836	1	0.291159451	1	0.14187175	0	0.136698633	0	0.144650549	0	0.14187175	0	0.136698633	0	0.144650549	0	0.156016722	0	0.145485535	0	0.156182885	0	0.286022633	1	0.271411836	1	0.291159451	1	1	1	1
Vaccinium vitis-idaea	0.2026	0.241962507	1	0.211537972	1	0.231586933	1	0.241962507	1	0.211537972	1	0.231586933	1	0.194600865	0	0.180960625	0	0.168597877	0	0.194600865	0	0.180960625	0	0.168597877	0	0.229341939	1	0.200473726	0	0.219410866	1	0.241962507	1	0.211537972	1	0.231586933	1	1	1	1
Woodsia alpina	0.3014	3.87013E-06	0	3.83748E-06	0	3.87013E-06	0	3.87013E-06	0	3.83748E-06	0	3.87013E-06	0	8.03366E-05	0	6.78751E-05	0	6.60107E-05	0	8.03366E-05	0	6.78751E-05	0	6.60107E-05	0	4.20986E-05	0	3.6345E-05	0	3.5848E-05	0	3.87013E-06	0	3.83748E-06	0	3.87013E-06	0	0	0	0
Potentilla nivea	0.3444	0.033799484	0	0.034729023	0	0.034586944	0	0.033799484	0	0.034729023	0	0.034586944	0	0.036028568	0	0.038037851	0	0.036905743	0	0.036028568	0	0.038037851	0	0.036905743	0	0.043183833	0	0.03754406	0	0.044385351	0	0.033799484	0	0.034729023	0	0.034586944	0	0	0	0
Silene acaulis	0.2698	0.837955117	1	0.808660269	1	0.844450891	1	0.837955117	1	0.808660269	1	0.844450891	1	0.491581887	1	0.476525515	1	0.510168076	1	0.491581887	1	0.476525515	1	0.510168076	1	0.578609169	1	0.547415137	1	0.587471485	1	0.837955117	1	0.808660269	1	0.844450891	1	1	1	1
Arctostaphylos uva-ursi	0.2114	0.348694026	1	0.266103446	1	0.371257156	1	0.348694026	1	0.266103446	1	0.371257156	1	0.026019663	0	0.023183294	0	0.027425487	0	0.026019663	0	0.023183294	0	0.027425487	0	0.040646181	0	0.02884578	0	0.041529309	0	0.348694026	1	0.266103446	1	0.371257156	1	1	1	1
Pedicularis lanata	0.1968	0.727826953	1	0.809128642	1	0.815738559	1	0.727826953	1	0.809128642	1	0.815738559	1	0.797405601	1	0.789740384	1	0.791653454	1	0.797405601	1	0.789740384	1	0.791653454	1	0.79859221	1	0.792088687	1	0.798754454	1	0.727826953	1	0.809128642	1	0.815738559	1	1	1	1
Ortilia grandiflora	NA	NA	NA	NA	NA	NA	NA	NA	NA	NA	NA	NA	NA	NA	NA	NA	NA	NA	NA	NA	NA	NA	NA	NA	NA	NA	NA	NA	NA	NA	NA	NA	NA	NA	NA	NA	NA	NA	NA	NA
Oxytropis arctobia	NA	NA	NA	NA	NA	NA	NA	NA	NA	NA	NA	NA	NA	NA	NA	NA	NA	NA	NA	NA	NA	NA	NA	NA	NA	NA	NA	NA	NA	NA	NA	NA	NA	NA	NA	NA	NA	NA	NA	NA
